# FLAgellum Member 8 modulates extravascular distribution of African trypanosomes

**DOI:** 10.1101/2023.02.20.529185

**Authors:** Estefanía Calvo Alvarez, Jean Marc Tsagmo Ngoune, Parul Sharma, Anneli Cooper, Aïssata Camara, Christelle Travaillé, Aline Crouzols, Annette MacLeod, Brice Rotureau

**Author notes:** Corresponding authors &.

## Abstract

In the mammalian host, the biology of tissue-dwelling *Trypanosoma brucei* parasites is not completely understood, especially the mechanisms involved in their extravascular colonization. The trypanosome flagellum is an essential organelle in multiple aspects of the parasites’ development. The flagellar protein termed FLAgellar Member 8 (FLAM8) acts as a docking platform for a pool of Cyclic AMP response protein 3 (CARP3) that is involved in signaling. FLAM8 exhibits a stage-specific distribution suggesting specific functions in the mammalian and vector stages of the parasite. Analyses of knockdown and knockout trypanosomes in their mammalian forms demonstrated that FLAM8 is not essential *in vitro* for survival, growth, motility and stumpy differentiation. Functional investigations in experimental infections showed that *FLAM8*-deprived trypanosomes can establish and maintain an infection in the blood circulation and differentiate into insect transmissible forms. However, quantitative bioluminescence imaging and gene expression analysis revealed that *FLAM8*-null parasites exhibit a significantly impaired dissemination in the extravascular compartment, that is restored by the addition of a single rescue copy of *FLAM8*. *In vitro* trans-endothelial migration assays revealed significant defects in trypanosomes lacking *FLAM8*. FLAM8 is the first flagellar component shown to modulate *T. brucei* distribution in the host tissues, possibly through sensing functions, contributing to the maintenance of extravascular parasite populations in mammalian anatomical niches, especially in the skin.

**Author Summary:** *Trypanosoma brucei* parasites cause neglected tropical diseases termed human and animal African trypanosomiases. Transmitted by the bite of an infected tsetse fly, upon deposition in the skin of a mammalian host, these parasites occupy both the vasculature and extravascular tissues. Currently, the biology of tissue-resident parasites is not well understood, and the parasite factors that mediate extravascular colonization are not known. Using quantitative *in vivo* bioluminescence imaging and *ex vivo* gene expression quantification in host infected tissues and blood, we reveal that the flagellar parasite protein FLAM8 modulates the extravascular dissemination of trypanosomes in the mammalian host. FLAM8 is known to act as a docking platform for signaling complexes in the flagellum, but we observe that it does not influence parasite differentiation into transmissible stages. However, we show that the absence of FLAM8 results in the loss of a key component of the flagellar adenylate cyclase signaling complexes, and reduces parasite migration through endothelial cell monolayers, suggesting that FLAM8 is important for parasite exchanges between the intravascular and the extravascular compartments. This work identifies a key trypanosome flagellar component involved in host-parasite interactions, including the modulation of parasite tropism and extravascular dissemination.
