## Supplementary material for "FLAgellum Member 8 modulates extravascular distribution of African trypanosomes": Table S1

### Sheet: Tubulin
Mouse	Organ	Strain	Mean Cq Tubulin
1	blood	KO1	22.9733
2	blood	KO1	24.1834
3	blood	KO1	20.1897
culture	culture	KO1	17.6776
1	gut	KO1	25.1732
2	gut	KO1	28.3297
3	gut	KO1	27.0758
1	kidney	KO1	24.7193
2	kidney	KO1	27.1072
3	kidney	KO1	26.6794
1	liver	KO1	29.3456
2	liver	KO1	29.0115
3	liver	KO1	28.2204
1	lung	KO1	23.0588
2	lung	KO1	23.7075
3	lung	KO1	22.9511
1	skin	KO1	23.7451
2	skin	KO1	22.3042
3	skin	KO1	21.5824
1	spleen	KO1	NEG
2	spleen	KO1	26.1573
3	spleen	KO1	24.5284
1	testis	KO1	27.9463
2	testis	KO1	27.6013
3	testis	KO1	27.7795
1	blood	KO2	23.3688
2	blood	KO2	20.5369
3	blood	KO2	21.5828
culture	culture	KO2	20.844
1	gut	KO2	26.0798
2	gut	KO2	26.2395
3	gut	KO2	25.9017
1	kidney	KO2	26.5112
2	kidney	KO2	26.4215
3	kidney	KO2	27.0017
1	liver	KO2	27.9699
2	liver	KO2	27.188
3	liver	KO2	29.3386
1	lung	KO2	23.597
2	lung	KO2	24.1788
3	lung	KO2	23.853
1	skin	KO2	22.3783
2	skin	KO2	23.0296
3	skin	KO2	22.236
1	spleen	KO2	26.1858
2	spleen	KO2	24.849
3	spleen	KO2	27.0978
1	testis	KO2	27.3283
2	testis	KO2	27.2269
3	testis	KO2	25.9696
1	blood	KO3	NEG
2	blood	KO3	22.4793
culture	culture	KO3	17.4797
1	gut	KO3	NEG
2	gut	KO3	24.3011
1	kidney	KO3	NEG
2	kidney	KO3	27.4656
1	liver	KO3	NEG
2	liver	KO3	29.5953
1	lung	KO3	28.8754
2	lung	KO3	24.2192
1	skin	KO3	29.2293
2	skin	KO3	23.3898
1	spleen	KO3	28.6373
2	spleen	KO3	25.6884
1	testis	KO3	28.9871
2	testis	KO3	27.7494
1	blood	Parental	25.7708
3	blood	Parental	23.6949
B1	blood	Parental	28.9186
B3	blood	Parental	28.0626
culture	culture	Parental	18.5735
1	gut	Parental	24.9702
3	gut	Parental	25.2269
B1	gut	Parental	28.0462
B3	gut	Parental	29.4896
1	kidney	Parental	26.526
3	kidney	Parental	27.1665
B1	kidney	Parental	28.4034
B3	kidney	Parental	27.0801
1	liver	Parental	29.6305
3	liver	Parental	28.7342
B1	liver	Parental	NEG
B3	liver	Parental	29.7747
1	lung	Parental	NEG
3	lung	Parental	23.4275
B1	lung	Parental	NEG
B3	lung	Parental	28.1562
1	skin	Parental	25.1553
3	skin	Parental	23.0472
B1	skin	Parental	25.1169
B3	skin	Parental	23.892
1	spleen	Parental	NEG
3	spleen	Parental	NEG
B1	spleen	Parental	NEG
B3	spleen	Parental	NEG
1	testis	Parental	26.2665
3	testis	Parental	29.5399
B1	testis	Parental	26.4951
B3	testis	Parental	25.6674
1	blood	Rescue	24.7278
3	blood	Rescue	22.5579
culture	culture	Rescue	17.4251
1	gut	Rescue	25.0653
3	gut	Rescue	24.2145
1	kidney	Rescue	25.8452
3	kidney	Rescue	26.1499
1	liver	Rescue	28.7133
3	liver	Rescue	NEG
1	lung	Rescue	22.744
3	lung	Rescue	24.6401
1	skin	Rescue	22.9999
3	skin	Rescue	24.0961
1	spleen	Rescue	NEG
3	spleen	Rescue	NEG
1	testis	Rescue	26.2329
3	testis	Rescue	26.8173

### Sheet: PAD1
Mouse	Organ	Strain	PAD1	Mean Cq PAD1
1	blood	KO1	1	28.6134
2	blood	KO1	1	28.2161
3	blood	KO1	1	27.6177
culture	culture	KO1	1	25.9126
1	gut	KO1	0	NEG
2	gut	KO1	0	NEG
3	gut	KO1	0	NEG
1	kidney	KO1	0	NEG
2	kidney	KO1	0	NEG
3	kidney	KO1	0	NEG
1	liver	KO1	0	NEG
2	liver	KO1	0	NEG
3	liver	KO1	0	NEG
1	lung	KO1	0	NEG
2	lung	KO1	0	NEG
3	lung	KO1	0	NEG
1	skin	KO1	0	NEG
2	skin	KO1	0	NEG
3	skin	KO1	0	NEG
1	spleen	KO1	0	NEG
2	spleen	KO1	0	NEG
3	spleen	KO1	0	NEG
1	testis	KO1	0	NEG
2	testis	KO1	0	NEG
3	testis	KO1	0	NEG
1	blood	KO2	1	26.7241
2	blood	KO2	1	24.6834
3	blood	KO2	1	25.7321
culture	culture	KO2	1	23.7747
1	gut	KO2	0	NEG
2	gut	KO2	0	NEG
3	gut	KO2	0	NEG
1	kidney	KO2	0	NEG
2	kidney	KO2	0	NEG
3	kidney	KO2	0	NEG
1	liver	KO2	0	NEG
2	liver	KO2	0	NEG
3	liver	KO2	0	NEG
1	lung	KO2	1	29.2717
2	lung	KO2	1	28.6063
3	lung	KO2	1	28.1741
1	skin	KO2	1	29.5443
2	skin	KO2	0	NEG
3	skin	KO2	1	29.4156
1	spleen	KO2	0	NEG
2	spleen	KO2	0	NEG
3	spleen	KO2	0	NEG
1	testis	KO2	0	NEG
2	testis	KO2	0	NEG
3	testis	KO2	0	NEG
1	blood	KO3	0	NEG
2	blood	KO3	1	27.5628
culture	culture	KO3	1	24.6306
1	gut	KO3	0	NEG
2	gut	KO3	0	NEG
1	kidney	KO3	0	NEG
2	kidney	KO3	0	NEG
1	liver	KO3	0	NEG
2	liver	KO3	0	NEG
1	lung	KO3	0	NEG
2	lung	KO3	0	NEG
1	skin	KO3	0	NEG
2	skin	KO3	0	NEG
1	spleen	KO3	0	NEG
2	spleen	KO3	0	NEG
1	testis	KO3	0	NEG
2	testis	KO3	0	NEG
1	blood	Parental	1	28.9523
3	blood	Parental	1	27.505
culture	culture	Parental	1	23.755
1	gut	Parental	0	NEG
3	gut	Parental	0	NEG
1	kidney	Parental	0	NEG
3	kidney	Parental	0	NEG
1	liver	Parental	0	NEG
3	liver	Parental	0	NEG
1	lung	Parental	0	NEG
3	lung	Parental	0	NEG
1	skin	Parental	0	NEG
3	skin	Parental	1	29.3607
1	spleen	Parental	0	NEG
3	spleen	Parental	0	NEG
1	testis	Parental	0	NEG
3	testis	Parental	0	NEG
1	blood	Rescue	1	25.9003
3	blood	Rescue	1	25.0513
culture	culture	Rescue	1	23.375
1	gut	Rescue	0	NEG
3	gut	Rescue	0	NEG
1	kidney	Rescue	0	NEG
3	kidney	Rescue	0	NEG
1	liver	Rescue	0	NEG
3	liver	Rescue	0	NEG
1	lung	Rescue	0	NEG
3	lung	Rescue	0	NEG
1	skin	Rescue	1	28.2187
3	skin	Rescue	1	29.7967
1	spleen	Rescue	0	NEG
3	spleen	Rescue	0	NEG
1	testis	Rescue	1	29.599
3	testis	Rescue	0	NEG

### Sheet: FLAM8
Mouse	Organ	Strain	FLAM8	Mean Cq FLAM8
1	blood	KO1	0	NEG
2	blood	KO1	0	NEG
3	blood	KO1	0	NEG
culture	culture	KO1	0	NEG
1	gut	KO1	0	NEG
2	gut	KO1	0	NEG
3	gut	KO1	0	NEG
1	kidney	KO1	0	NEG
2	kidney	KO1	0	NEG
3	kidney	KO1	0	NEG
1	liver	KO1	0	NEG
2	liver	KO1	0	NEG
3	liver	KO1	0	NEG
1	lung	KO1	0	NEG
2	lung	KO1	0	NEG
3	lung	KO1	0	NEG
1	skin	KO1	0	NEG
2	skin	KO1	0	NEG
3	skin	KO1	0	NEG
1	spleen	KO1	0	NEG
2	spleen	KO1	0	NEG
3	spleen	KO1	0	NEG
1	testis	KO1	0	NEG
2	testis	KO1	0	NEG
3	testis	KO1	0	NEG
1	blood	KO2	0	NEG
2	blood	KO2	0	NEG
3	blood	KO2	0	NEG
culture	culture	KO2	0	NEG
1	gut	KO2	0	NEG
2	gut	KO2	0	NEG
3	gut	KO2	0	NEG
1	kidney	KO2	0	NEG
2	kidney	KO2	0	NEG
3	kidney	KO2	0	NEG
1	liver	KO2	0	NEG
2	liver	KO2	0	NEG
3	liver	KO2	0	NEG
1	lung	KO2	0	NEG
2	lung	KO2	0	NEG
3	lung	KO2	0	NEG
1	skin	KO2	0	NEG
2	skin	KO2	0	NEG
3	skin	KO2	0	NEG
1	spleen	KO2	0	NEG
2	spleen	KO2	0	NEG
3	spleen	KO2	0	NEG
1	testis	KO2	0	NEG
2	testis	KO2	0	NEG
3	testis	KO2	0	NEG
1	blood	KO3	0	NEG
2	blood	KO3	0	NEG
culture	culture	KO3	0	NEG
1	gut	KO3	0	NEG
2	gut	KO3	0	NEG
1	kidney	KO3	0	NEG
2	kidney	KO3	0	NEG
1	liver	KO3	0	NEG
2	liver	KO3	0	NEG
1	lung	KO3	0	NEG
2	lung	KO3	0	NEG
1	skin	KO3	0	NEG
2	skin	KO3	0	NEG
1	spleen	KO3	0	NEG
2	spleen	KO3	0	NEG
1	testis	KO3	0	NEG
2	testis	KO3	0	NEG
1	blood	Parental	1	28.2336
3	blood	Parental	1	26.672
culture	culture	Parental	1	23.1608
1	gut	Parental	1	28.7157
3	gut	Parental	1	29.591
1	kidney	Parental	0	NEG
3	kidney	Parental	1	28.4335
1	liver	Parental	0	NEG
3	liver	Parental	0	NEG
1	lung	Parental	0	NEG
3	lung	Parental	1	27.525
1	skin	Parental	1	28.1443
3	skin	Parental	1	26.5884
1	spleen	Parental	0	NEG
3	spleen	Parental	0	NEG
1	testis	Parental	0	NEG
3	testis	Parental	0	NEG
1	blood	Rescue	1	27.5819
3	blood	Rescue	1	27.1054
culture	culture	Rescue	1	23.1856
1	gut	Rescue	0	NEG
3	gut	Rescue	0	NEG
1	kidney	Rescue	0	NEG
3	kidney	Rescue	1	29.5858
1	liver	Rescue	0	NEG
3	liver	Rescue	0	NEG
1	lung	Rescue	1	29.2573
3	lung	Rescue	0	NEG
1	skin	Rescue	1	27.9638
3	skin	Rescue	1	29.232
1	spleen	Rescue	0	NEG
3	spleen	Rescue	0	NEG
1	testis	Rescue	1	29.4307
3	testis	Rescue	1	29.2353
